# A newly-identified mini-hairpin shaped nascent peptide blocks translation termination by a novel mechanism

**DOI:** 10.1101/2024.05.31.596752

**Authors:** Yushin Ando, Akinao Kobo, Tatsuya Niwa, Ayako Yamakawa, Suzuna Konoma, Yuki Kobayashi, Osamu Nureki, Hideki Taguchi, Yuzuru Itoh, Yuhei Chadani

**Affiliations:** Department of Biological Sciences, Graduate School of Science, The University of Tokyo, Tokyo 113-0033, Japan; School of Life Science and Technology, Tokyo Institute of Technology, Yokohama 226-8501, Japan; Cell Biology Center, Institute of Innovative Research, Tokyo Institute of Technology, Yokohama 226-8501, Japan; Faculty of Environmental, Life, Natural Science and Technology, Okayama University, Okayama 700-8530, Japan

**Keywords:** nascent polypeptide, ribosome arrest peptide, cryo-EM, translation termination, release factor (RF), stop codon read-through, ribosome stalling, peptidyl-tRNA, *Escherichia coli*

## Abstract

Protein synthesis by ribosomes not only produces functional proteins but also serves diverse functions depending on the coding amino acid sequences. Certain nascent peptides interact with the ribosome exit tunnel to arrest translation and modulate the expression of downstream genes or themselves. However, a comprehensive understanding of the mechanisms of such ribosome stalling and its regulation remains elusive. In this study, we systematically screened for unidentified ribosome arrest peptides through phenotypic evaluation, proteomics, and MS analyses, leading to the discovery of novel arrest peptides PepNL and NanCL in *E. coli*. Our cryo-EM study on PepNL revealed a unique arrest mechanism, in which the N-terminus of PepNL folds back towards the tunnel entrance to prevent the catalytic GGQ motif of release factor from accessing the peptidyl transferase center, causing translation arrest at the UGA stop codon. Furthermore, unlike other sensory arrest peptides that require an arrest inducer, PepNL uses tryptophan as an arrest releaser, where Trp-tRNA reads through the stop codon. Our findings illuminate the mechanism and regulatory framework of nascent peptide-induced translation arrest, paving the way for exploring regulatory nascent peptides.
