## Supplementary Table 1 for "A newly-identified mini-hairpin shaped nascent peptide blocks translation termination by a novel mechanism"

### Sheet: Identified_peptides
sORF	Digestion Enzyme	Annotated Sequence	Modifications	Number of PSMs	Amino acid position from N-terminus
SecM	LysC	[K].GYRIDYAHFTPQ.[A]		4	136-147
		[K].GYRIDYAHFTPQA.[K]		3	136-148
		[K].GYRIDYAHFTPQA.[K]	1xTris [C-Term]	4	136-148
		[K].FSTPVWISQAQGIRAG.[P]		18	150-165
		[K].FSTPVWISQAQGIRAG.[P]	1xTris [C-Term]	16	150-165
		[K].FSTPVWISQAQGIRAGP.[Q]		2	150-166
TnaC	Trypsin	[-].MNILHICV.[T]	1xCarbamidomethyl [C7]	2	1-8
		[K].WFNIDNKI.[V]		5	12-19
		[K].WFNIDNKI.[V]	1xDeamidated [N6]	2	12-19
		[K].IVDHRP.[-]		7	19-24
		[K].IVDHRP.[-]	1xTris [C-Term]	3	19-24
PepNL	Trypsin	[K].ILHSAIYATGID.[-]		34	3-14
		[K].ILHSAIYATGID.[-]	1xTris [C-Term]	54	3-14
NanCL	Trypsin	[R].STDILFYDSG.[-]		6	5-14
		[R].STDILFYDSG.[-]	1xTris [C-Term]	14	5-14
YciZ	Trypsin	[R].VAERIDIVLDIL.[V]		9	9-20
		[R].IDIVLDILVAGD.[Y]		2	13-24
		[R].IDIVLDILVAGD.[Y]	1xTris [C-Term]	3	13-24
		[R].QVAESTPDIPKA.[P]		2	42-53
		[R].QVAESTPDIPKAPWEI.[-]		3	42-57
NanXL	LysC	[K].SIFEAGLNCASGG.[I]	1xCarbamidomethyl [C9]	18	7-19
		[K].SIFEAGLNCASGGI.[S]	1xCarbamidomethyl [C9]	2	7-20
		[K].SIFEAGLNCASGGISGE.[H]	1xCarbamidomethyl [C9]	12	7-23
		[K].SIFEAGLNCASGGISGE.[H]	1xTris [C-Term]; 1xCarbamidomethyl [C9]	12	7-23
		[K].SIFEAGLNCASGGISGEH.[C]	1xCarbamidomethyl [C9]	27	7-24
		[K].SIFEAGLNCASGGISGEH.[C]	1xTris [C-Term]; 1xCarbamidomethyl [C9]	9	7-24
		[K].SIFEAGLNCASGGISGEHC.[F]	2xCarbamidomethyl [C9; C19]	13	7-25
		[K].SIFEAGLNCASGGISGEHC.[F]	1xTris [C-Term]; 2xCarbamidomethyl [C9; C19]	2	7-25
		[K].SIFEAGLNCASGGISGEHCF.[L]	2xCarbamidomethyl [C9; C19]	3	7-26
		[K].SIFEAGLNCASGGISGEHCF.[L]	1xTris [C-Term]; 2xCarbamidomethyl [C9; C19]	3	7-26
		[K].SIFEAGLNCASGGISGEHCFL.[L]	2xCarbamidomethyl [C9; C19]	5	7-27
		[K].SIFEAGLNCASGGISGEHCFLLVTQN.[C]	2xCarbamidomethyl [C9; C19]	7	7-32
YobF	LysC	[K].HVDVEYRF.[S]		3	13-20
		[K].HVDVEYRF.[S]	1xTris [C-Term]	2	13-20
		[K].HVDVEYRFS.[A]		4	13-21
		[K].HVDVEYRFS.[A]	1xTris [C-Term]	1	13-21
		[K].HVDVEYRFSA.[E]		2	13-22
		[K].HVDVEYRFSA.[E]	1xTris [C-Term]	2	13-22
		[K].HVDVEYRFSAE.[P]		5	13-23
		[K].HVDVEYRFSAEPY.[I]		8	13-25
		[K].HVDVEYRFSAEPY.[I]	1xTris [C-Term]	5	13-25
		[K].HVDVEYRFSAEPYI.[G]		2	13-26
		[K].HVDVEYRFSAEPYIG.[A]	1xTris [C-Term]	4	13-27
		[K].HVDVEYRFSAEPYIG.[A]		2	13-27
		[K].HVDVEYRFSAEPYIGA.[S]	1xTris [C-Term]	12	13-28
		[K].HVDVEYRFSAEPYIGA.[S]		11	13-28
		[K].HVDVEYRFSAEPYIGAS.[C]		11	13-29
		[K].HVDVEYRFSAEPYIGAS.[C]	1xTris [C-Term]	2	13-29
		[K].HVDVEYRFSAEPYIGASC.[S]	1xCarbamidomethyl [C18]	6	13-30
		[K].HVDVEYRFSAEPYIGASC.[S]	1xCarbamidomethyl [C18]; 1xTris [C-Term]	5	13-30
		[K].HVDVEYRFSAEPYIGASCS.[N]	1xCarbamidomethyl [C18]	5	13-31
		[K].HVDVEYRFSAEPYIGASCS.[N]	1xCarbamidomethyl [C18]; 1xTris [C-Term]	4	13-31
		[K].HVDVEYRFSAEPYIGASCSN.[V]	1xCarbamidomethyl [C18]	2	13-32
		[K].HVDVEYRFSAEPYIGASCSNV.[S]	1xCarbamidomethyl [C18]	6	13-33
		[K].HVDVEYRFSAEPYIGASCSNV.[S]	1xCarbamidomethyl [C18]; 1xTris [C-Term]	2	13-33
		[K].HVDVEYRFSAEPYIGASCSNVS.[V]	1xCarbamidomethyl [C18]	4	13-34
		[K].HVDVEYRFSAEPYIGASCSNVS.[V]	1xCarbamidomethyl [C18]; 1xTris [C-Term]	2	13-34
		[K].HVDVEYRFSAEPYIGASCSNVSV.[L]	1xCarbamidomethyl [C18]	5	13-35
		[K].HVDVEYRFSAEPYIGASCSNVSV.[L]	1xCarbamidomethyl [C18]; 1xTris [C-Term]	3	13-35
		[K].HVDVEYRFSAEPYIGASCSNVSVL.[S]	1xCarbamidomethyl [C18]	7	13-36
		[K].HVDVEYRFSAEPYIGASCSNVSVL.[S]	1xCarbamidomethyl [C18]; 1xTris [C-Term]	6	13-36
		[K].HVDVEYRFSAEPYIGASCSNVSVLS.[M]	1xCarbamidomethyl [C18]	4	13-37
		[K].HVDVEYRFSAEPYIGASCSNVSVLS.[M]	1xCarbamidomethyl [C18]; 1xTris [C-Term]	4	13-37
		[K].HVDVEYRFSAEPYIGASCSNVSVLSM.[L]	1xCarbamidomethyl [C18]	1	13-38
		[K].HVDVEYRFSAEPYIGASCSNVSVLSM.[L]	1xCarbamidomethyl [C18]; 1xTris [C-Term]	2	13-38
		[K].HVDVEYRFSAEPYIGASCSNVSVLSML.[C]	1xCarbamidomethyl [C18]; 1xTris [C-Term]	2	13-39
YnaL	Trypsin	[-].MTTLIYLQIPVPEPIPGD.[P]		3	1-18
		[-].MTTLIYLQIPVPEPIPGDPVPVPD.[P]		4	1-24
YbgU	LysC	[K].SYEVGISPKI.[N]		4	4-13
		[K].SYEVGISPKIN.[L]		2	4-14
		[K].INLCNSVEVLTN.[S]	1xCarbamidomethyl [C4]	6	13-24
		[K].INLCNSVEVLTNS.[F]	1xCarbamidomethyl [C4]	4	13-25
		[K].INLCNSVEVLTNSFG.[T]	1xCarbamidomethyl [C4]	2	13-27
		[K].INLCNSVEVLTNSFGTVIS.[G]	1xCarbamidomethyl [C4]	4	13-31
		[K].INLCNSVEVLTNSFGTVISG.[R]	1xCarbamidomethyl [C4]	6	13-32
		[K].INLCNSVEVLTNSFGTVISG.[R]	1xCarbamidomethyl [C4]; 1xTris [C-Term]	6	13-32
		[K].INLCNSVEVLTNSFGTVISGRQV.[-]	1xCarbamidomethyl [C4]	4	13-35
		[K].INLCNSVEVLTNSFGTVISGRQV.[-]	1xCarbamidomethyl [C4]; 1xTris [C-Term]	4	13-35
YoaL	Trypsin	[R].LHFVVTPALFLASNSY.[S]	1xDeamidated [N14]	2	27-42
SpeFL	Trypsin	[R].NSFDFHFF.[N]		3	24-31
		[R].NSFDFHFFNAR.[-]		18	24-34
		[R].NSFDFHFFNAR.[-]	1xDeamidated [N]	6	24-34
YmjE	Trypsin	[K].SPHGEGGCVCAPP.[A]	2xCarbamidomethyl [C8; C10]	5	7-19
		[K].SPHGEGGCVCAPPA.[T]	2xCarbamidomethyl [C8; C10]	6	7-20
		[K].SPHGEGGCVCAPPATDW.[T]	2xCarbamidomethyl [C8; C10]	4	7-23
		[K].SPHGEGGCVCAPPATDWTPPPLL.[P]	2xCarbamidomethyl [C8; C10]	6	7-29
YdfA	LysC	[K].TENGARRWLE.[R]		6	37-46
		[K].TENGARRWLE.[R]	1xDeamidated [N3]	11	37-46
		[K].TENGARRWLERNSGE.[-]	1xDeamidated [N3]	11	37-51
