## Supplementary Table 2 for "A newly-identified mini-hairpin shaped nascent peptide blocks translation termination by a novel mechanism"

### Sheet: plasmids
Supplementary Table 2. Plasmids used.
plasmid name	feature	source
pBAD30	AmpR, p15A ori, PBAD expression system	Guzman et al., 1995
pBAD30-5' UTR-lacZ	AmpR, p15A ori, PBAD -5' UTR (from pCA24N) -lacZ	Laboratory stock
pCA24N	CmR, ColE1 ori, lacO - PT5 expression system	Kitagawa et al., 2005
pCA24N-secM	pCA24N carrying secM	Kitagawa et al., 2005
pCA24N-tnaC	pCA24N carrying tnaC	Chadani et al., 2024
pCA24N-tnaC_P24A	pCA24N carrying tnaC (P24A)	This study
pAK0031	pBAD30 carrying pepNL(frameshift)-pepN'-lacZ	This study
pAK0033	pBAD30 carrying pepNL(∆start)-pepN'-lacZ	This study
pAK0072	pCA24N carrying pepNL_K2A	This study
pAK0073	pCA24N carrying pepNL_I3A	This study
pAK0074	pCA24N carrying pepNL_L4A	This study
pAK0075	pCA24N carrying pepNL_H5A	This study
pAK0076	pCA24N carrying pepNL_S6A	This study
pAK0077	pCA24N carrying pepNL_A7S	This study
pAK0078	pCA24N carrying pepNL_I8A	This study
pAK0079	pCA24N carrying pepNL_Y9A	This study
pAK0080	pCA24N carrying pepNL_A10S	This study
pAK0081	pCA24N carrying pepNL_T11A	This study
pAK0082	pCA24N carrying pepNL_G12A	This study
pAK0083	pCA24N carrying pepNL_I13A	This study
pAK0084	pCA24N carrying pepNL_D14A	This study
pAK0085	pCA24N carrying pepNL_UAG	This study
pAK0085-2	pCA24N carrying pepNL_UAA	This study
pAK0101	pBAD30 carrying pepNL-lacZ	This study
pAK0102	pBAD30 carrying pepNL(UAA)-lacZ	This study
pAK0103	pBAD30 carrying pepNL(UAG)-lacZ	This study
pAK0104	pBAD30 carrying pepNL(∆Stop)-lacZ	This study
pAK0142	pCA24N carrying pepNL_frameshift-Asp	This study
pCY3668	pBAD30 carrying pepNL-pepN'-lacZ	This study
pCA24N-GFP	pCA24N carrying sfGFP	Laboratory stock
pCA24N-mdtU	pCA24N carrying mdtU	This study
pCA24N-mraZL	pCA24N carrying (p)mraZL	This study
pCA24N-pepNL	pCA24N carrying (p)pepNL	This study
pCA24N-toiL	pCA24N carrying toiL	This study
pCA24N-yhiY	pCA24N carrying yhiY	This study
pCA24N-ytiE	pCA24N carrying ytiE	This study
pCY1786	pBAD30 carrying mdtU'-lacZ	This study
pCY1789	pBAD30 carrying yqgH'-lacZ	This study
pCY1791	pBAD30 carrying (p)dppAL-dppA'-lacZ	This study
pCY1792	pBAD30 carrying (p)dppAL'-lacZ	This study
pCY1796	pBAD30 carrying toiL-yjhX'-lacZ	This study
pCY1797	pBAD30 carrying yjhX'-lacZ	This study
pCY1798	pBAD30 carrying toiL(insTAA)-yjhX'-lacZ	This study
pCY1799	pBAD30 carrying (p)mglBL-mglB'-lacZ	This study
pCY1800	pBAD30 carrying (p)mglBL'-lacZ	This study
pCY1801	pBAD30 carrying (p)mglBL(insTAA)-mglB'-lacZ	This study
pCY1802	pBAD30 carrying (p)yjhB-yjhB'-lacZ	This study
pCY1803	pBAD30 carrying (p)nanXL'-lacZ	This study
pCY1805	pBAD30 carrying (p)ttcAL-ttcA'-lacZ	This study
pCY1806	pBAD30 carrying (p)ttcAL'-lacZ	This study
pCY1808	pBAD30 carrying (p)mraZL-mraZ'-lacZ	This study
pCY1809	pBAD30 carrying (p)mraZL'-lacZ	This study
pCY1810	pBAD30 carrying (p)mraZL(insTAA)-mraZ'-lacZ	This study
pCY1817	pBAD30 carrying (p)ybjGL-ybjG'-lacZ	This study
pCY1818	pBAD30 carrying (p)ybjGL'-lacZ	This study
pCY1819	pBAD30 carrying (p)ybjGL(insTAA)-ybjG'-lacZ	This study
pCY1821	pBAD30 carrying pepNL'-lacZ	This study
pCY1830	pBAD30 carrying ymjE'-lacZ	This study
pCY1832	pBAD30 carrying (p)yghJL-yghJ'-lacZ	This study
pCY1835	pBAD30 carrying (p)sslEL'-lacZ	This study
pCY1837	pBAD30 carrying yddY-dosC'-lacZ	This study
pCY1841	pBAD30 carrying yddY(insTAA)-dosC'-lacZ	This study
pCY1842	pBAD30 carrying (p)cobUL-cobU'-lacZ	This study
pCY1843	pBAD30 carrying (p)cobUL'-lacZ	This study
pCY1851	pBAD30 carrying nanCL-nanC'-lacZ	This study
pCY1852	pBAD30 carrying nanCL'-lacZ	This study
pCY1854	pBAD30 carrying yhiY-yhiI'-lacZ	This study
pCY1855	pBAD30 carrying yhiY'-lacZ	This study
pCY1856	pBAD30 carrying yhiY(insTAA)-yhiI'-lacZ	This study
pCY1863	pBAD30 carrying (p)yjiTL-yjiT'-lacZ	This study
pCY1864	pBAD30 carrying (p)yjiTL'-lacZ	This study
pCY1899	pBAD30 carrying yoeI-plaP'-lacZ	This study
pCY1900	pBAD30 carrying yoeI'-lacZ	This study
pCY1903	pBAD30 carrying yqgG'-lacZ	This study
pCY2993	pBAD30 carrying secM-secA'-lacZ	This study
pCY2994	pBAD30 carrying tnaC-tnaA'-lacZ	This study
pCY3006	pBAD30 carrying secM(∆start)-secA'-lacZ	This study
pCY3010	pBAD30 carrying tnaC(∆start)-tnaA'-lacZ	This study
pCY3143	pCA24N carrying yoaL	This study
pCY3144	pCA24N carrying yddY	This study
pCY3145	pCA24N carrying (p)sslEL	This study
pCY3146	pCA24N carrying (p)cobUL	This study
pCY3147	pCA24N carrying nanCL	This study
pCY3148	pCA24N carrying azuC	This study
pCY3149	pCA24N carrying yqgG	This study
pCY3150	pCA24N carrying yqgH	This study
pCY3151	pCA24N carrying speFL	This study
pCY3152	pCA24N carrying yoeI	This study
pCY3153	pCA24N carrying ymjE	This study
pCY3154	pCA24N carrying (p)nanXL	This study
pCY3156	pCA24N carrying (p)dppAL	This study
pCY3157	pCA24N carrying (p)mglBL	This study
pCY3158	pCA24N carrying (p)ttcAL	This study
pCY3159	pCA24N carrying (p)yjiTL	This study
pCY3160	pCA24N carrying mgtL	This study
pCY3164	pCA24N carrying ydfA	This study
pCY3165	pCA24N carrying ydfB	This study
pCY3166	pCA24N carrying yobF	This study
pCY3167	pCA24N carrying mgrB	This study
pCY3168	pCA24N carrying sgrT	This study
pCY3169	pCA24N carrying yqcG	This study
pCY3170	pCA24N carrying yciZ	This study
pCY3171	pCA24N carrying ynaL	This study
pCY3172	pCA24N carrying yghI	This study
pCY3173	pCA24N carrying ylcJ	This study
pCY3174	pCA24N carrying ynhF	This study
pCY3175	pCA24N carrying ymiA	This study
pCY3181	pCA24N carrying ybgU	This study
pCY3182	pBAD30 carrying (p)zupTL-zupT'-lacZ	This study
pCY3186	pCA24N carrying (p)zupTL	This study
pCY3216	pBAD30 carrying (p)zupTL'-lacZ	This study
pCY3219	pCA24N carrying yacC	This study
pCY3220	pCA24N carrying yqgB	This study
pCY3290	pBAD30 carrying (p)yjiTL(∆start)-yjiT'-lacZ	This study
pCY3293	pBAD30 carrying (p)yjhB(∆start)-yjhB'-lacZ	This study
pCY3295	pBAD30 carrying yqgG-yqgB(∆start)-speA'-lacZ	This study
pCY3308	pCA24N carrying (p)ybjGL	This study
pKY001	pBAD30 carrying mdtU-mdtJ'-lacZ	This study
pKY004	pBAD30 carrying yghH-speC'-lacZ	This study
pKY007	pBAD30 carrying ymjE-puuP'-lacZ	This study
pKY010	pBAD30 carrying yqgG-yqgB-speA'-lacZ	This study
pKY015	pBAD30 carrying yacC-speE'-lacZ	This study
pKY148	pBAD30 carrying yqgG(∆start)-yqgB-speA'-lacZ	This study
pKY149	pBAD30 carrying yghH(∆start)-speC'-lacZ	This study
pKY152	pBAD30 carrying mdtU(∆start)-mdtJ'-lacZ	This study
pKY154	pBAD30 carrying yacC(∆start)-speE'-lacZ	This study
pKY202	pBAD30 carrying yoeI(∆start)-plaP'-lacZ	This study
pKY203	pBAD30 carrying ymjE(∆start)-puuP'-lacZ	This study
pSK001	pBAD30 carrying ytiE-mdtM'-lacZ	This study
pSK002	pBAD30 carrying ytiE'-lacZ	This study
pSK007	pBAD30 carrying yoaL-yoaE'-lacZ	This study
pSK008	pBAD30 carrying yoaL'-lacZ	This study
pSK025	pBAD30 carrying yddY'-lacZ	This study
pSK185	pBAD30 carrying yoaL(∆start)-yoaE'-lacZ	This study
pSK187	pBAD30 carrying (p)cobUL(∆start)-cobU'-lacZ	This study
pSK199	pBAD30 carrying ytiE(∆start)-mdtM'-lacZ	This study
pSK210	pBAD30 carrying azuC-yecJ'-lacZ	This study
pSK212	pBAD30 carrying ymiA-yciX'-lacZ	This study
pSK214	pBAD30 carrying ydfA-ydfB-ydfC'-lacZ	This study
pSK215	pBAD30 carrying yobF-cspC'-lacZ	This study
pSK216	pBAD30 carrying mgrB-yebO'-lacZ	This study
pSK218	pBAD30 carrying sgrT-setA'-lacZ	This study
pSK221	pBAD30 carrying yqcG-ygcG'-lacZ	This study
pSK225	pBAD30 carrying ybgU-gltA'-lacZ	This study
pSK226	pBAD30 carrying yciZ-yciT'-lacZ	This study
pSK230	pBAD30 carrying ynaL-dbpA'-lacZ	This study
pSK234	pBAD30 carrying yqhI-yghX'-lacZ	This study
pSK235	pBAD30 carrying ylcJ-ybcK'-lacZ	This study
pSK236	pBAD30 carrying ynhF-ydhP'-lacZ	This study
pSK239	pBAD30 carrying ydfA(∆start)-ydfB-ydfC'-lacZ	This study
pSK240	pBAD30 carrying yobF(∆start)-cspC'-lacZ	This study
pSK241	pBAD30 carrying mgrB(∆start)-yebO'-lacZ	This study
pSK242	pBAD30 carrying sgrT(∆start)-setA'-lacZ	This study
pSK243	pBAD30 carrying yqcG(∆start)-ygcG'-lacZ	This study
pSK244	pBAD30 carrying ybgU(∆start)-gltA'-lacZ	This study
pSK247	pBAD30 carrying ynaL(∆start)-dbpA'-lacZ	This study
pSK248	pBAD30 carrying yqhI(∆start)-yghX'-lacZ	This study
pSK249	pBAD30 carrying ylcJ(∆start)-ybcK'-lacZ	This study
pSK251	pBAD30 carrying (p)yghJL(∆start)-yghJ'-lacZ	This study
pSK254	pBAD30 carrying (p)dppAL(∆start)-dppA'-lacZ	This study
pSK269	pBAD30 carrying yciZ'-lacZ	This study
pSK272	pBAD30 carrying ylcJ'-lacZ	This study
pSK375	pBAD30 carrying nanCL(∆start)-nanC'-lacZ	This study
pSK380	pBAD30 carrying (p)zupTL(∆start)-zupT'-lacZ	This study
pSK381	pBAD30 carrying ynhF(∆start)-ydhP'-lacZ	This study
pSK382	pBAD30 carrying (p)ttcAL(∆start)-ttcA'-lacZ	This study
pSK383	pBAD30 carrying yciZ(∆start)-yciT'-lacZ	This study
pSK384	pBAD30 carrying ymiA(∆start)-yciX'-lacZ	This study
pSK385	pBAD30 carrying azuC(∆start)-yecJ'-lacZ	This study
