## Supplementary Table 3 for "A newly-identified mini-hairpin shaped nascent peptide blocks translation termination by a novel mechanism"

### Sheet: PCR
Supplementary Table 3. PCR scheme to preprare the template DNA for in vitro translation.
Figure	template DNA	primer sequence	primer sequence
Fig.3c	pCA24N-pepNL	GGCCTAATACGACTCACTATAGGAGAAATCATAAAAAATTTATTTGCTTTGTGAGCGG	AACGACGGCCAGTGAATCCGTAATCATGGTAGATGGAGTTCTGAGGTCAT
	pAK0142	GGCCTAATACGACTCACTATAGGAGAAATCATAAAAAATTTATTTGCTTTGTGAGCGG	AACGACGGCCAGTGAATCCGTAATCATGGTAGATGGAGTTCTGAGGTCAT
Fig.5a, 5b, and 5d	pCA24N-pepNL	GGCCTAATACGACTCACTATAGGAGAAATCATAAAAAATTTATTTGCTTTGTGAGCGG	AACGACGGCCAGTGAATCCGTAATCATGGTAGATGGAGTTCTGAGGTCAT
	pAK0085	GGCCTAATACGACTCACTATAGGAGAAATCATAAAAAATTTATTTGCTTTGTGAGCGG	AACGACGGCCAGTGAATCCGTAATCATGGTAGATGGAGTTCTGAGGTCAT
Fig.5b	pCA24N-pepNL	GGCCTAATACGACTCACTATAGGAGAAATCATAAAAAATTTATTTGCTTTGTGAGCGG	GTCTATTCCTGTTGCGTAAATCGCGCTATG
Supplementary Fig.3c	pCA24N-pepNL	GGCCTAATACGACTCACTATAGGAGAAATCATAAAAAATTTATTTGCTTTGTGAGCGG	AACGACGGCCAGTGAATCCGTAATCATGGTAGATGGAGTTCTGAGGTCAT
	pAK0142	GGCCTAATACGACTCACTATAGGAGAAATCATAAAAAATTTATTTGCTTTGTGAGCGG	AACGACGGCCAGTGAATCCGTAATCATGGTAGATGGAGTTCTGAGGTCAT
	pAK0072	GGCCTAATACGACTCACTATAGGAGAAATCATAAAAAATTTATTTGCTTTGTGAGCGG	AACGACGGCCAGTGAATCCGTAATCATGGTAGATGGAGTTCTGAGGTCAT
	pAK0073	GGCCTAATACGACTCACTATAGGAGAAATCATAAAAAATTTATTTGCTTTGTGAGCGG	AACGACGGCCAGTGAATCCGTAATCATGGTAGATGGAGTTCTGAGGTCAT
	pAK0074	GGCCTAATACGACTCACTATAGGAGAAATCATAAAAAATTTATTTGCTTTGTGAGCGG	AACGACGGCCAGTGAATCCGTAATCATGGTAGATGGAGTTCTGAGGTCAT
	pAK0075	GGCCTAATACGACTCACTATAGGAGAAATCATAAAAAATTTATTTGCTTTGTGAGCGG	AACGACGGCCAGTGAATCCGTAATCATGGTAGATGGAGTTCTGAGGTCAT
	pAK0076	GGCCTAATACGACTCACTATAGGAGAAATCATAAAAAATTTATTTGCTTTGTGAGCGG	AACGACGGCCAGTGAATCCGTAATCATGGTAGATGGAGTTCTGAGGTCAT
	pAK0077	GGCCTAATACGACTCACTATAGGAGAAATCATAAAAAATTTATTTGCTTTGTGAGCGG	AACGACGGCCAGTGAATCCGTAATCATGGTAGATGGAGTTCTGAGGTCAT
	pAK0078	GGCCTAATACGACTCACTATAGGAGAAATCATAAAAAATTTATTTGCTTTGTGAGCGG	AACGACGGCCAGTGAATCCGTAATCATGGTAGATGGAGTTCTGAGGTCAT
	pAK0079	GGCCTAATACGACTCACTATAGGAGAAATCATAAAAAATTTATTTGCTTTGTGAGCGG	AACGACGGCCAGTGAATCCGTAATCATGGTAGATGGAGTTCTGAGGTCAT
	pAK0080	GGCCTAATACGACTCACTATAGGAGAAATCATAAAAAATTTATTTGCTTTGTGAGCGG	AACGACGGCCAGTGAATCCGTAATCATGGTAGATGGAGTTCTGAGGTCAT
	pAK0081	GGCCTAATACGACTCACTATAGGAGAAATCATAAAAAATTTATTTGCTTTGTGAGCGG	AACGACGGCCAGTGAATCCGTAATCATGGTAGATGGAGTTCTGAGGTCAT
	pAK0082	GGCCTAATACGACTCACTATAGGAGAAATCATAAAAAATTTATTTGCTTTGTGAGCGG	AACGACGGCCAGTGAATCCGTAATCATGGTAGATGGAGTTCTGAGGTCAT
	pAK0083	GGCCTAATACGACTCACTATAGGAGAAATCATAAAAAATTTATTTGCTTTGTGAGCGG	AACGACGGCCAGTGAATCCGTAATCATGGTAGATGGAGTTCTGAGGTCAT
	pAK0084	GGCCTAATACGACTCACTATAGGAGAAATCATAAAAAATTTATTTGCTTTGTGAGCGG	AACGACGGCCAGTGAATCCGTAATCATGGTAGATGGAGTTCTGAGGTCAT
Supplementary Fig.6d	pCA24N-pepNL	GGCCTAATACGACTCACTATAGGAGAAATCATAAAAAATTTATTTGCTTTGTGAGCGG	AACGACGGCCAGTGAATCCGTAATCATGGTAGATGGAGTTCTGAGGTCAT
	pAK0085	GGCCTAATACGACTCACTATAGGAGAAATCATAAAAAATTTATTTGCTTTGTGAGCGG	AACGACGGCCAGTGAATCCGTAATCATGGTAGATGGAGTTCTGAGGTCAT
	pCA24N-pepNL	GGCCTAATACGACTCACTATAGGAGAAATCATAAAAAATTTATTTGCTTTGTGAGCGG	GTCTATTCCTGTTGCGTAAATCGCGCTATG
Fig. 3(Cryo-EM)	pCA24N-pepNL	GGCCTAATACGACTCACTATAGGAGAAATCATAAAAAATTTATTTGCTTTGTGAGCGG	AACGACGGCCAGTGAATCCGTAATCATGGTAGATGGAGTTCTGAGGTCAT
